# Validation of Tau Antibodies for Use in Western Blotting and Immunohistochemistry

**DOI:** 10.1101/2023.04.13.536711

**Authors:** Michael J. Ellis, Christiana Lekka, Hanna Tulmin, Darragh P. O’Brien, Shalinee Dhayal, Marie-Louise Zeissler, Jakob G. Knudsen, Benedikt M. Kessler, Noel G. Morgan, John A. Todd, Sarah J. Richardson, M. Irina Stefana

## Abstract

**Background:** The microtubule-associated protein Tau has attracted diverse and increasing research interest, with Tau being mentioned in the title/abstract of nearly 34,000 PubMed-indexed publications to date. To accelerate studies into Tau biology, the characterisation of its multiple proteoforms, including disease-relevant post-translational modifications (PTMs), and its role in neurodegeneration, a multitude of Tau-targeting antibodies have been developed, with hundreds of distinct antibody clones currently available for purchase. Nonetheless, concerns over antibody specificity and limited understanding of the performance of many of these reagents has hindered research.

**Methods:** We have employed a range of techniques in combination with samples of murine and human origin to characterise the performance and specificity of 53 commercially-available Tau antibodies by Western blot, and a subset of these, 35 antibodies, in immunohistochemistry.

**Results:** Continued expression of residual protein was found in presumptive Tau “knockout” human cells and further confirmed through mass-spectrometry proteomics, providing evidence of Tau isoforms generated by exon skipping. Importantly, many total and isoform-specific antibodies failed to detect this residual Tau, as well as Tau expressed at low, endogenous levels, thus highlighting the importance of antibody choice. Our data further reveal that the binding of several “total” Tau antibodies, which are assumed to detect Tau independently of post-translational modifications, was partially inhibited by phosphorylation. Many antibodies also displayed non-specific cross-reactivity, with some total and phospho-Tau antibodies cross-reacting with MAP2 isoforms, while the “oligomer-specific” T22 antibody detected monomeric Tau on Western blot. Regardless of their specificity, with one exception, the phospho-Tau antibodies tested were found to not detect the unphosphorylated protein.

**Conclusions:** We identify Tau antibodies across all categories (total, PTM-dependent and isoform-specific) that can be employed in Western blot and/or immunohistochemistry applications to reliably detect even low levels of Tau expression with high specificity. This is of particular importance for studying Tau in non-neuronal cells and peripheral tissues, as well as for the confident validation of knockout cells and/or animal models. This work represents an extensive resource that serves as a point of reference for future studies. Our findings may also aid in the re-interpretation of existing data and improve reproducibility of Tau research.
