## Supplementary material for "Validation of Tau Antibodies for Use in Western Blotting and Immunohistochemistry": Supp. Table S1

### Sheet: Table S1
Supp. Table S1: Antibodies used in this study.
Antibody name [clone]	Species	Clonality	Isotype	Supplier	Catalog no.	Antibody concentration as reported by the supplier	Citeab citations for this product/Total Citeab citations for this antibody clone from all suppliers*#	Dilution for WB	Dilution for IHC-IF	Immunogen (for Tau antibodies, numbering based on 2N4R Tau variant, unless otherwise specified)	Epitope (for Tau antibodies, numbering based on 2N4R Tau variant, unless otherwise specified)	Species reactivity
"total" Tau antibodies
ab254256 [EPR22524-95]	Rabbit	monoclonal	IgG	Abcam	ab254256	0.61 mg/mL	3/3	1:1,000		Recombinant fragment. The exact sequence is proprietary.	Unknown (Our data suggest C-term epitope.)	Human, mouse
N-term	Rabbit	polyclonal	IgG	Abcam	ab227760	not provided	0/0	1:1,000	1:300, O/N 4°C	Synthetic peptide within Human Tau aa 1-100 (N terminal). The exact sequence is proprietary.	Epitope lies within aa 1-100 of human Tau. As it reacts with all 6 isoforms of the human Tau ladder, the epitope must lie within aa 1-44, which are common to all 6 splice isoforms.	Human specific
5A6	Mouse	monoclonal	IgG1	Developmental Studies Hybridoma Bank	5A6	not provided	22/22	1:1,000	1:570; 1hr RT	human recombinant/longest brain isoform 441 aa	aa 19-46	Human specific
SP70	Rabbit	monoclonal	IgG	Abcam	ab93726	0.058 mg/mL	0/4	1:1,000	1:200; 1hr RT	Synthetic peptide within Human Tau aa 1-100 (N terminal). The exact sequence is proprietary.	Epitope lies within aa 1-100 of human Tau. As it reacts with all 6 isoforms of the human Tau ladder, the epitope must lie within aa 1-44, which are common to all 6 splice isoforms.	Human specific
43D	Mouse	monoclonal	IgG1	BioLegend	816601	2 mg/mL	4/4	1:1,000	1:750; O/N 4°C	aa 1-100 of all 6 brain Tau isoforms	Epitope lies within aminoacids 6-18 of human Tau (common to all Tau isoforms), according to manufacturer.	Human specific
Tau-12	Mouse	monoclonal	IgG1 kappa	Merck Millipore	MAB2241	1 mg/mL	17/31	1:1,000	1:500; 1hr RT	N terminus	Epitope of Tau-12 maps to the N-terminus region of Tau: residues 9-18 according to Ghoshal et al. (2002) and Flores-Rodríguez et al. (2015).	Human specific
Tau-13	Mouse	monoclonal	IgG1	Santa Cruz	sc-21796	0.2 mg/mL	25/51	1:1,000	1:500; 1hr RT	raised against human recombinant Tau	Epitope of Tau-13 maps to N-terminus region of Tau and has been variously cited as aa 15-25 of human Tau (BioLegend), or aa 6-18 (AlzForum), or aa 9-18 (Garcia-Sierra et al., 2003, Int J Alz Dis), or as a discontinuous epitope comprising of aminoacids 8-9 and 13-21 (Combs et al. (2016) Neurobiol Dis; link: https://www.ncbi.nlm.nih.gov/pmc/articles/PMC4983528/).	Human specific
Tau-2	Mouse	monoclonal	IgG1	Sigma	T5530	not provided	30/39	1:500		bovine microtubule-associated proteins (MAPs)	Watanabe et al. (1992) identified the Tau-2 epitope as lying between residues Ala95 and Ala108 of bovine Tau, with Ser101 being criticial (corresponding to Ala106 to Ala119 in human Tau). In rat, mouse and human Tau, the corresponding residues are replaced by a Pro (Pro112, in the human Tau 2N4R sequence), which the authors proposed results in very weak Tau-2 reactivities in these species. Work b…	Human, monkey, bovine, chicken. Not reactive with mouse or rat.
HT7	Mouse	monoclonal	IgG1 kappa	Thermo Fisher	MN1000	0.2 mg/mL	296/395	1:1,000	1:50; O/N 4°C	Purified human Tau, epitope human Tau between residue 159 and 163 (numbering according to human Tau40), corresponding to the amino acid sequence PPGQK.	aa 159-163 of human Tau, sequence PPGQK	Human specific
2G9.F10 (aa 157-168)	Mouse	monoclonal	IgG1 kappa	BioLegend	824602	1 mg/mL	1/1	1:1,000		Peptide sequence corresponding to amino acids 157-168 of human tau protein, and conjugated to KLH via an N-terminal Cysteine residue.	aa 157-168 of human Tau	Human (according to manufacturer) - did not react with human or mouse Tau in this study.
77E9 (aa 185-195)	Mouse	monoclonal	IgG1 kappa	BioLegend	814402	1 mg/mL	0/0	1:1,000 (1:100 on recombinant phospho-Tau and SH+/-LPP WBs)	1:1000; 1hr RT	Raised against human recombinant Tau.	aa 185-195 of human Tau	Human (according to manufacturer). Our data show it also reacts with mouse Tau and appears to do so with higher affinity than for human Tau. .
K9JA	Rabbit	polyclonal	IgG	Dako	A0024	11 mg/mL	318/318	1:1,000	1:1000; 1hr RT	C-terminal part of human tau protein expressed in E. coli; aa. 243-441, contains the four repeated sequences involved in microtubule binding (MTB)	Multiple epitopes in the C-terminal half of human Tau, aa 243-441 of Tau.	Human, mouse, rat
Tau-5 Biolegend	Mouse	monoclonal	IgG1	BioLegend	806401	0.5 mg/mL	4/643	1:100		Purified bovine microtubule-associated proteins	aa 210-230 of Tau according to Carmel et al., 1996.; The epitope of Tau-5 was mapped to the human Tau sequence 218-225 (PPTREPKK) by Porzig et al. (2007).	Human, mouse, rat. Pedicted to also work with sheep and cow.Our data suggest much lower affinity for human Tau compared to mouse Tau.
Tau-5 Thermo	Mouse	monoclonal	IgG1	Thermo Fisher	AHB0042	0.5 mg/mL	182/643	1:100	1:200; O/N 4°C
Tau-5 Abcam	Mouse	monoclonal	IgG1 kappa	Abcam	ab80579	1 mg/mL	140/643	1:100	1:100; O/N 4°C
Tau-46 Santa Cruz	Mouse	monoclonal	IgG1	Santa Cruz	sc-32274	0.2 mg/mL	51/273	1:100	1:65; 2hr RT	purified native Tau of bovine origin	C-terminus of human Tau, residues 404-441 of Tau according to Flores-Rodríguez et al. (2015) Front Neurosci. Epitope maps to residues 428-441 of human Tau according to Carmel et al., 1996.	Human, mouse, rat. Pedicted to also work with sheep and cow.Our data suggest much lower affinity for human Tau compared to mouse Tau.
Tau-46 CST	Mouse	monoclonal	IgG1	Cell Signalling	4019S	not provided	112/273	1:100
Tau-46 Thermo	Mouse	monoclonal	IgG1	Thermo Fisher	13-6400	0.5 mg/mL	48/273	1:100
A16097B (aa 359-373)	Rat	monoclonal	IgG2b	BioLegend	851401	0.5 mg/mL	0/0	1:1,000		Recombinant fragment of human 4R Tau protein (K18) encompassing the microtubule binding domains.	aa 359-373 of human Tau	Human, mouse, rat
A16097E (aa 425-441)	Rat	monoclonal	IgG2b	BioLegend	851101	0.5 mg/mL	0/0	1:100		Recombinant C-terminal fragment of human 4R Tau protein encompassing amino acid residues 425-441.	aa 425-441 of human Tau	Human, mouse
phospho-Tau antibodies
pThr181 [D9F4G]	Rabbit	monoclonal	IgG	Cell Signalling	12885S	not provided	27/27	1:1,000	1:200; O/N 4°C	Synthetic phosphopeptide corresponding to residues surrounding Thr181 of human Tau protein.	Tau phosphorylated at Thr181	Human, mouse, rat
pSer198 [EPR2400]	Rabbit	monoclonal	IgG	Abcam	ab79540	0.423-0.447 mg/mL	7/7	1:1,000	1:200; O/N 4°C	Synthetic peptide. The exact sequence is proprietary.	Tau phosphorylated at Ser198	Human, mouse, rat
pSer199 [EPR2401Y]	Rabbit	monoclonal	IgG	Abcam	ab81268	0.091 mg/mL	15/15	1:1,000	1:500; O/N 4°C	Synthetic peptide. The exact sequence is proprietary.	Tau phosphorylated at Ser199	Human, mouse. Predicted to also work with rat.
pThr205 [EPR23505-13]	Rabbit	monoclonal	IgG	Abcam	ab254410	0.517 mg/mL	3/3	1:1,000		Synthetic peptide. The exact sequence is proprietary.	Tau phosphorylated at Thr205	Human, mouse, rat
pSer202+pThr205 [EPR20390]	Rabbit	monoclonal	IgG	Abcam	ab210703	0.472 mg/mL	2/2	1:1,000	1:500; O/N 4°C	Synthetic peptide. The exact sequence is proprietary.	Tau doubly phosphorylated at Ser202 and Thr205	Human (according to manufacturer). Our data show it also reacts with mouse Tau.
AT8	Mouse	monoclonal	IgG1	Thermo Fisher	MN1020	0.2 mg/mL	1,202/1,658	1:1,000	1:500; O/N 4°C	Partially purified human PHF-Tau.	AT8 is widely considered to react with Tau doubly phosphorylated at Ser202 and Thr205, although it has also been found to bind Tau doubly phosphorylated at Ser199+Ser202 or at Ser205+Ser208, albeit weakly. Malia et al. (2016) found that a third phosphorylation event at Ser208 improves AT8 binding by 30-fold compared to the peptide phosphorylated only at Ser202 and Thr205.	Human, mouse, rat. Has also been used in other species in published literature.
pThr212	Rabbit	monoclonal	IgG	Abcam	ab4842	0.075 mg/mL	5/5	1:1,000		Synthetic peptide. The exact sequence is proprietary.	Tau phosphorylated at Thr212	Human. The sequence is conserved in many species including mouse, rat, rhesus monkey, baboon, cow and goat.
pSer214 [EPR1884(2)]	Rabbit	monoclonal	IgG	Abcam	ab170892	1.615 mg/mL	14/14	1:1,000	1:100; O/N 4°C	Synthetic peptide. The exact sequence is proprietary.	Tau phosphorylated at Ser214	Human, mouse
AT100	Mouse	monoclonal	IgG1 kappa	Thermo Fisher	MN1060	0.2 mg/mL	214/214	1:1,000	1:100; 1hr RT	Purified human Tau	PHF-Tau phosphorylated at Thr212 and Ser214	Human (according to manufacturer). Has been used in other species in published literature.
pThr231 [EPR2488]	Rabbit	monoclonal	IgG	Abcam	ab151559	0.111-0.12 mg/mL	53/53	1:1,000	1:500; O/N 4°C	Synthetic peptide. The exact sequence is proprietary.	Tau phosphorylated at Thr231	Human, mouse, rat
AT180	Mouse	monoclonal	IgG1 kappa	Thermo Fisher	MN1040	0.2 mg/mL	394/394	1:1,000	1:50; O/N 4°C	Partially purified human PHF-Tau	PHF-Tau phosphorylated at Thr231	Human, rat. Has also been used in other species in published literature.
pSer238 [12G10]	Mouse	monoclonal	IgG1 kappa	Abcam	ab128889	1.01 mg/mL	2/2	1:1,000	1:200; O/N 4°C	Information not supplied by manufacturer.	Tau phosphorylated at Ser238	Human (according to manufacturer)
pSer262 Thermo	Rabbit	polyclonal	IgG	Thermo Fisher	OPA1-03142	not provided	3/3	1:1,000	1:400; O/N 4°C	Synthetic phosphopeptide derived from a region of human Tau that contains serine 262.	Tau phosphorylated at Ser262	Human (according to manufacturer)
pSer262 [A15091A] Biolegend	Mouse	monoclonal	IgG2b, κ	BioLegend	849502	0.5 mg/mL	0/0	1:1,000		Full-length human Tau.	Tau phosphorylated at Ser262	Human (according to manufacturer)
pSer396 [EPR2731]	Rabbit	monoclonal	IgG	Abcam	ab109390	0.105 mg/mL	122/123	1:1,000	1:300; O/N 4°C	Synthetic peptide. The exact sequence is proprietary.	Tau phosphorylated at Ser396	Human, mouse, rat
PHF-13 (pSer396)	Mouse	monoclonal	IgG2b, κ	BioLegend	829001	1 mg/mL	1/87	1:1,000	1:250; O/N 4°C	PHF-Tau preparation from human brain.	Tau phosphorylated at Ser396	Human (according to manufacturer). Our data show it also reacts with mouse Tau.
E178 (pSer396)	Rabbit	monoclonal	IgG	Abcam	ab32057	0.104 mg/mL	68/82	1:1,000	1:750; O/N 4°C	Synthetic peptide. The exact sequence is proprietary.	Tau phosphorylated at Ser396	Human, mouse, rat. Pedicted to also work with cow.
pSer404 [EPR2605]	Rabbit	monoclonal	IgG	Abcam	ab92676	0.053-0.116 mg/mL	35/35	1:1,000	1:250; O/N 4°C	Synthetic peptide. The exact sequence is proprietary.	Tau phosphorylated at Ser404	Human, mouse, rat
pSer409	Rabbit	polyclonal	IgG	Thermo Fisher	44-760G	not provided	5/5	1:1,000	1:100; O/N 4°C	Chemically synthesised phosphopeptide derived from a region of human Tau that contains serine 409. The sequence is conserved in mouse and rat. The exact sequence is proprietary.	Tau phosphorylated at Ser409	Human, mouse, rat
pSer422 [EPR2866]	Rabbit	monoclonal	IgG	Abcam	ab79415	0.058 mg/mL	19/19	1:1,000		Synthetic peptide. The exact sequence is proprietary.	Tau phosphorylated at Ser422	Human (according to manufacturer)
PTM-specific Tau antibodies (other than phosphorylation)
Tau-1 [PC1C6]	Mouse	monoclonal	IgG2a	Merck Millipore	MAB3420	1 mg/mL	325/330	1:1,000	1:200; O/N 4°C	purified denatured bovine microtubule associated protein	Recognises Tau only when dephosphorylated at Ser195, Ser198, Ser199, Ser202 and Thr205	Human, mouse, rat, bovine
D421 [Tau-C3]	Mouse	monoclonal	IgG1 kappa	Merck Millipore	MAB54030-C	1 mg/mL	15/43	1:1,000	1:100; O/N 4°C	KLH-conjugated linear peptide corresponding to a human Tau sequence with Asp421 at the C-terminus.	C-terminus, caspase-cleaved Tau at Asp421	Human, mouse, rat
Oligomeric Tau antibodies
T22	Rabbit	polyclonal	IgG	Merck Millipore	ABN454	not provided	36/37	1:1,000		In vitro generated recombinant human Tau-441 oligomers	Epitope unknown. Lasagna-Reeves et al. (2012) reported that T22 specifically recognises and neutralises oligomeric tau, but does not show any significant reactivity toward monomeric tau, tau fibrils, Aβ oligomers, Aβ fibrils, α-synuclein oligomers, or α-synuclein fibrils. However, our data show that T22 reacts with monomeric Tau, both in the recombinant Tau ladder and in biological samples (mouse…	Reported human. Our data show it also reacts with murine Tau.
TOMA-1	Mouse	monoclonal	IgG2aκ	Merck Millipore	MABN819	1 mg/mL	5/5	1:1,000		In vitro generated recombinant human Tau-441 oligomers	Epitope unknown. Reported to specifically detect oligomeric tau without any significant reactivity toward monomeric tau, tau fibrils, Aβ oligomers, Aβ fibrils, or α-synuclein oligomers (Castillo-Carranza, D.L., et al. (2014). J. Neurosci. 34(12):4260-4272).	Human (reported)
Isoform-specific Tau antibodies
0N Tau [3H6H7]	Mouse	monoclonal	IgG1 kappa	BioLegend	823801	1 mg/mL	0/1	1:1,000	1:100; O/N 4°C	Peptide sequence corresponding to amino acids 39-50 of the human 0N3R and 0N4R tau proteins.	0N Tau - aa 39-50 of 0N human Tau proteins	Human (according to manufacturer)
2N Tau [71C11]	Mouse	monoclonal	IgG2b	BioLegend	816803	2 mg/mL	0/0	1:1,000		n/a	2N Tau - epitope must lie in exon 3 (which encodes the second N-terminal insert)	Human (according to manufacturer)
1N and 2N [EPR2396(2)]	Rabbit	monoclonal	IgG	Abcam	ab109392	0.779 mg/mL	2/2	1:1,000	1:250; 1hr RT	Synthetic peptide within Human Tau aa 1-100. The exact sequence is proprietary.	aa 1-100 of human Tau; As this antibody only picks up 4 of the 6 human Tau ladder bands on WB (sepcifically the 1N and 2N isoforms, but not 0N isoforms), we conclude that the epitope must lie within exon 2, which encodes the first N-terminal insert of Tau.	Human specific
RD3 (3R Tau) [8E6/C11]	Mouse	monoclonal	IgG	Merck Millipore	05-803	not provided	99/99	1:1,000	1:250; O/N 4°C	Bovine thyroglobulin-conjugated synthetic peptide corresponding to amino acids 209-224 of human tau (numbering based on the 0N3R isoform). The region brackets the exon 9/exon 10 junction at amino acids 216-217 (KHQPGGGKVQIVYKPV).	3R Tau - epitope covers the junction between exons 9 and 11	Human. Cross-reactivity with mouse and bovine expected due to sequence homology.
4R Tau Milipore [7D12.1]	Mouse	monoclonal	IgG	Merck Millipore	MABN1185	1 mg/mL	1/1	1:1,000		KLH-conjugated synthetic peptide (VQIINKKLDLSNVQSKC) corresponding to a junction-flanking sequence coded by adjacent exons 9 & 10 of Tau. The immunizing sequence is identical in human, rat, mouse and bovine.	Junction-flanking region coded by adjacent exons 9 & 10.	Human, rat
RD4 4R Tau [1E1/A6]	Mouse	monoclonal	IgG	Merck Millipore	05-804	not provided	85/85	1:1,000	1:100; 1hr RT	Bovine thyroglobulin-conjugated synthetic peptide corresponding to amino acids 275-291 (VQIINKKLDLSNVQSKC) of human Tau (4-repeat isoform RD4). Region is flanking junction coded by adjacent exons 9 & 11 with the inclusion of exon 10.	4R Tau - epitopes unknown but the epitope of any antibody that is specific to 4R Tau must lie within exon 10 or at the junction of exon 10 with either exons 9 or 11.	Human, mouse, rat, bovine
4R Tau Biolegend [5F9]	Mouse	monoclonal	IgG1 lambda	BioLegend	823702	1 mg/mL	0/0	1:1,000		Full-length human Tau.		Human (according to manufacturer)
4R Tau Abcam [EPR21725]	Rabbit	monoclonal	IgG	Abcam	ab218314	0.496 mg/mL	2/2	1:1,000		Synthetic peptide. The exact sequence is proprietary.		Human, mouse, rat
"Ser622" [EP2456Y]	Rabbit	monoclonal	IgG	Abcam	ab76128	0.123-0.545 mg/mL	19/23	1:1,000	1:350; O/N 4°C	Synthetic peptide. within Human Tau aa 600-700 (phospho S622). The exact sequence is proprietary.	Based on aminoacid numbering of PNS-Tau/ Big Tau (758 aa), Ser622 corresponds to the last aminoacid in exon 10, which is alternatively spliced in 4R versus 3R Tau isoforms. Exact epitope unknown but this antibody would be expected to have higher affinity for 4R Tau.	Human, mouse, rat
Other primary antibodies
GAPDH	Rabbit	polyclonal	IgG	Abcam	ab9485	0.9-1 mg/mL	n/a	1:1,000	n/a	Full length native protein (purified) corresponding to Human GAPDH.	Multiple epitopes expected across the length of the protein.	Human, mouse. Predicted to work with: Rat, Chicken, Dog, Saccharomyces cerevisiae, Xenopus laevis, Schizosaccharomyces pombe, African green monkey.
RFP [RF5R]	Mouse	monoclonal	IgG1	Thermo Fisher	MA5-1525	1 mg/mL	n/a	1:1,000	n/a	RFP from the Discosoma sea anemone N-terminal peptide-KLH conjugated.	Not determined.	Species independent
MAP2 [clone HM-2]	Mouse	monoclonal	n/a	Sigma	M9942	2 mg/mL	n/a	1:1,000	n/a	Rat brain microtubule-associated proteins (MAPs).	Not determined.	Rat, mouse, chicken, human, bovine, quail
MAP2	Rabbit	polyclonal	IgG	Abcam	ab32454	1 mg/mL	n/a	1:1,000	n/a	Synthetic peptide within Rat MAP2 aa 1-100 (N terminal) conjugated to keyhole limpet haemocyanin. The exact sequence is proprietary.	Multiple epitopes expected between aa 1-100.	Mouse, Rat, Human. Predicted to work with goat, cat, lizard.
Secondary antibodies used for WB
IRDye® 800CW Donkey anti-Mouse IgG	Donkey	polyclonal	IgG	Licor	926-32212	not provided	n/a	1:20,000	n/a	n/a	This antibody reacts with the heavy and light chains of mouse IgG, and with the light chains of mouse IgM and IgA.	Mouse. This antibody was tested by ELISA and/or solid-phase adsorbed to ensure minimal cross-reactivity with bovine, chicken, goat, guinea pig, horse, human, rabbit, and sheep serum proteins, but may cross-react with immunoglobulins from other species.
IRDye® 680RD Donkey anti-Mouse IgG	Donkey	polyclonal	IgG	Licor	926-68072	not provided	n/a	1:20,000	n/a	n/a	This antibody reacts with the heavy chains of mouse IgG, and with the light chains common to most mouse immunoglobulins. No reactivity was detected against non-immunoglobulin serum proteins.	Mouse. This antibody was tested by ELISA and/or solid-phase adsorbed to ensure minimal cross-reactivity with bovine, chicken, goat, guinea pig, Syrian hamster, horse, human, rabbit, and sheep serum proteins, but may cross-react with immunoglobulins from other species.
IRDye® 800CW Donkey anti-Rabbit IgG	Donkey	polyclonal	IgG	Licor	926-32213	not provided	n/a	1:20,000	n/a	n/a	This antibody reacts with the heavy and light chains of rabbit IgG, and with the light chains common to most rabbit immunoglobulins.	Rabbit. This antibody was tested by ELISA and/or solid-phase adsorbed to ensure minimal cross-reactivity with bovine, chicken, goat, guinea pig, hamster, horse, human, mouse, rat, and sheep serum proteins, but may cross-react with immunoglobulins from other species.
IRDye® 680RD Donkey anti-Rabbit IgG	Donkey	polyclonal	IgG	Licor	926-68073	not provided	n/a	1:20,000	n/a	n/a	This antibody reacts with the heavy and light chains of rabbit IgG, and with the light chains common to most rabbit immunoglobulins.	Rabbit. This antibody was tested by ELISA and/or solid-phase adsorbed to ensure minimal cross-reactivity with bovine, chicken, goat, guinea pig, hamster, horse, human, mouse, rat, and sheep serum proteins, but may cross-react with immunoglobulins from other species.
IRDye® 800CW Goat anti-Rat IgG	Goat	polyclonal	IgG	Licor	926-32219	not provided	n/a	1:20,000	n/a	n/a	This antibody reacts with the whole molecule rat IgG, and with the light chains of other rat immunoglobulins.
Secondary antibodies used for IHC
Alexa Fluor 488 Goat-anti mouse IgG (H+L) Highly-cross-absorbed	Goat	polyclonal	IgG	Invitrogen	A32723	2mg/ml	n/a	n/a	1/400	n/a	This antibody reacts with the heavy and light chains of mouse IgG. It is directly conjugated to Alexa Fluor 488.	The goat anti-mouse IgG whole antibodies have been pre cross-adsorbed against bovine IgG, goat IgG, rabbit IgG, rat IgG, human IgG, and human serum.
Alexa Fluor 555 Goat-anti mouse IgG (H+L) Highly-cross-absorbed	Goat	polyclonal	IgG	Invitrogen	A21424	2mg/ml	n/a	n/a	1/400	n/a	This antibody reacts with the heavy and light chains of mouse IgG. It is directly conjugated to Alexa Fluor 555.	The goat anti-mouse IgG whole antibodies have been pre cross-adsorbed against bovine IgG, goat IgG, rabbit IgG, rat IgG, human IgG, and human serum.
Alexa Fluor 488 Goat-anti rabbit IgG (H+L) Highly-cross-absorbed	Goat	polyclonal	IgG	Invitrogen	A11034	2mg/ml	n/a	n/a	1/400	n/a	This antibody reacts with the heavy and light chains of rabbit IgG. It is directly conjugated to Alexa Fluor 488.	The goat anti-rabbit IgG whole antibodies have been highly cross-adsorbed against bovine IgG, goat IgG, mouse IgG, rat IgG, and human IgG.
Alexa Fluor 555 Goat-anti rabbit IgG (H+L) Highly-cross-absorbed	Goat	polyclonal	IgG	Invitrogen	A21429	2mg/ml	n/a	n/a	1/400	n/a	This antibody reacts with the heavy and light chains of rabbit IgG. It is directly conjugated to Alexa Fluor 555.	The goat anti-rabbit IgG whole antibodies have been highly cross-adsorbed against bovine IgG, goat IgG, mouse IgG, rat IgG, and human IgG.
*The “total” number of citations includes citations for the respective antibody clone from all suppliers, in all sizes and all formulations provided (e.g. BSA-free, Biotin-conjugated, Alexa Fluor-conjugated etc).
# Citeab information was retrieved on 15 Dec 2022 (link: https://www.citeab.com)
